# Using artificial intelligence to document the hidden RNA virosphere

**DOI:** 10.1101/2023.04.18.537342

**Authors:** Xin Hou, Yong He, Pan Fang, Shi-Qiang Mei, Zan Xu, Wei-Chen Wu, Jun-Hua Tian, Shun Zhang, Zhen-Yu Zeng, Qin-Yu Gou, Gen-Yang Xin, Shi-Jia Le, Yin-Yue Xia, Yu-Lan Zhou, Feng-Ming Hui, Yuan-Fei Pan, John-Sebastian Eden, Zhao-Hui Yang, Chong Han, Yue-Long Shu, Deyin Guo, Jun Li, Edward C. Holmes, Zhao-Rong Li, Mang Shi

## Abstract

Current metagenomic tools can fail to identify highly divergent RNA viruses. We developed a deep learning algorithm, termed LucaProt, to discover highly divergent RNA-dependent RNA polymerase (RdRP) sequences in 10,487 metatranscriptomes generated from diverse global ecosystems. LucaProt integrates both sequence and predicted structural information, enabling the accurate detection of RdRP sequences. Using this approach we identified 161,979 potential RNA virus species and 180 RNA virus supergroups, including many previously poorly studied groups, as well as RNA virus genomes of exceptional length (up to 47,250 nucleotides) and genomic complexity. A subset of these novel RNA viruses were confirmed by RT-PCR and RNA/DNA sequencing. Newly discovered RNA viruses were present in diverse environments, including air, hot springs and hydrothermal vents, and both virus diversity and abundance varied substantially among ecosystems. This study advances virus discovery, highlights the scale of the virosphere, and provides computational tools to better document the global RNA virome.

**In brief:** A deep learning algorithm (LucaProt) that integrates both sequence and predicted structural information was employed to identify highly divergent RNA viral “dark matter” in 10,487 metatranscriptomes from diverse global ecosystems. A total of 161,979 potential RNA virus species and 180 RNA virus supergroups was unveiled using this AI approach, including many understudied groups.
