## Supplemental Table 2 for "Using artificial intelligence to document the hidden RNA virosphere"

### Sheet: Table S2
Table S2. Detailed information on the 50 environmental samples collected in this study, related to Figure 1 and 2.
RNA library	DNA library	Collection date	Province	City	Ecotype	Depth (m)	Latitude	Longitude	Project (RNA)	Project (DNA)
S2-HaiN-RL	S2-HaiN-DL	20220805	Hainan	Lingshui	Sediment		109.94	18.6689	PRJNA956286	PRJNA956287
S4-HaiN-RL	S4-HaiN-DL	20220805	Hainan	Lingshui	Forest soil		109.837	18.7346	PRJNA956286	PRJNA956287
S7-HLJ-RL	S7-HLJ-DL	20220820	Heilongjiang	Yichun	Farm soil		129.033	47.9898	PRJNA956286	PRJNA956287
S11-SZ-RL	S11-SZ-DL	20220905	Guangdong	Shenzhen	Green soil		113.958	22.8047	PRJNA956286	PRJNA956287
S13-WH-RL	S13-WH-DL	20220920	Hubei	Wuhan	Farmland		114.679	30.8778	PRJNA956286	PRJNA956287
S16-WH-RL	S16-WH-DL	20220926	Hubei	Wuhan	Pigpen		114.513	30.1191	PRJNA956286	PRJNA956287
S17-WH-RL	S17-WH-DL	20220926	Hubei	Wuhan	Pigpen		114.513	30.1191	PRJNA956286	PRJNA956287
S23-JY-RL	S23-JY-DL	20220929	Guangdong	Jieyang	Waste water hook		116.414	23.6508	PRJNA956286	PRJNA956287
S24-JY-RL	S24-JY-DL	20220929	Guangdong	Jieyang	Farmland		116.414	23.6508	PRJNA956286	PRJNA956287
S26-JY-RL	S26-JY-DL	20220929	Guangdong	Jieyang	Farmland		116.414	23.6508	PRJNA956286	PRJNA956287
S36-GZ-RL	S36-GZ-DL	20220909	Guizhou	Liupanshui	Farmland		104.646	25.7789	PRJNA956286	PRJNA956287
S40-WH-RL	S40-WH-DL	20221001	Hubei	Wuhan	Sediment		114.262	30.5643	PRJNA956286	PRJNA956287
S41-WH-RL	S41-WH-DL	20221001	Hubei	Wuhan	Sediment		114.235	30.5593	PRJNA956286	PRJNA956287
S47-WH-RL	S47-WH-DL	20221001	Hubei	Wuhan	Wetland		114.193	30.6473	PRJNA956286	PRJNA956287
S48-HZ-RL	S48-HZ-DL	20221012	Guangxi	Hezhou	Sediment	3-10	111.316	24.7436	PRJNA956286	PRJNA956287
S52-HZ-RL	S52-HZ-DL	20221012	Guangxi	Hezhou	Sediment	3-10	111.316	24.7436	PRJNA956286	PRJNA956287
S56-HZ-RL	S56-HZ-DL	20221012	Guangxi	Hezhou	Soil		111.316	24.7436	PRJNA956286	PRJNA956287
S58-HZ-RL	S58-HZ-DL	20221012	Guangxi	Hezhou	Sediment	3-10	111.316	24.7436	PRJNA956286	PRJNA956287
S60-HZ-RL	S60-HZ-DL	20221010	Guangxi	Hezhou	Sediment	1	111.316	24.7436	PRJNA956286	PRJNA956287
S74-ZJ-RL	S74-ZJ-DL	20221003	Zhejiang	Hangzhou	Farmland		120.198	30.3703	PRJNA956286	PRJNA956287
S84-ZJ-RL	S84-ZJ-DL	20221015	Zhejiang	Hangzhou	Soil		120.092	30.3083	PRJNA956286	PRJNA956287
S85-ZJ-RL	S85-ZJ-DL	20221015	Zhejiang	Hangzhou	Soil		120.092	30.3083	PRJNA956286	PRJNA956287
S88-SH-RL	S88-SH-DL	20221023	Shanghai	Chongmingdao	Wetland		121.967	31.5151	PRJNA956286	PRJNA956287
S107-SH-RL	S107-SH-DL	20221023	Shanghai	Chongmingdao	Wetland	0-10	121.967	31.5151	PRJNA956286	PRJNA956287
W3-SZ-RL	W3-SZ-DL	20221008	Guangdong	Shenzhen	Stream		113.958	22.8047	PRJNA956286	PRJNA956287
W4-SZ-RL	W4-SZ-DL	20221008	Guangdong	Shenzhen	Stream		113.958	22.8047	PRJNA956286	PRJNA956287
W5-SZ-RL	W5-SZ-DL	20221008	Guangdong	Shenzhen	Stream		113.958	22.8047	PRJNA956286	PRJNA956287
W6-DG-RL	W6-DG-DL	20221015	Guangdong	Dongguan	Lake water		113.746	22.8149	PRJNA956286	PRJNA956287
W13-DG-RL	W13-DG-DL	20221015	Guangdong	Dongguan	Lake water		113.894	22.9412	PRJNA956286	PRJNA956287
W15-DG-RL	W15-DG-DL	20221015	Guangdong	Dongguan	Lake water		113.894	22.9412	PRJNA956286	PRJNA956287
W16-DG-RL	W16-DG-DL	20221015	Guangdong	Shenzhen	Lake water		113.932	22.6888	PRJNA956286	PRJNA956287
W21-DG-RL	W21-DG-DL	20221022	Guangdong	Dongguan	River		113.591	22.898	PRJNA956286	PRJNA956287
W24-DG-RL	W24-DG-DL	20221022	Guangdong	Dongguan	Lake water		113.598	22.8466	PRJNA956286	PRJNA956287
W28-DG-RL	W28-DG-DL	20221022	Guangdong	Dongguan	Lake water		113.735	22.7488	PRJNA956286	PRJNA956287
W29-DG-RL	W29-DG-DL	20221022	Guangdong	Dongguan	River		113.735	22.7488	PRJNA956286	PRJNA956287
W31-DG-RL	W31-DG-DL	20221022	Guangdong	Dongguan	Lake water		113.751	22.7359	PRJNA956286	PRJNA956287
W33-SH-RL	W33-SH-DL	20221023	Shanghai	Chongmingdao	Seawater		131.973	31.5364	PRJNA956286	PRJNA956287
W34-SH-RL	W34-SH-DL	20221023	Shanghai	Chongmingdao	Seawater		121.949	31.5581	PRJNA956286	PRJNA956287
W36-SH-RL	W36-SH-DL	20221023	Shanghai	Chongmingdao	Seawater		121.935	31.4614	PRJNA956286	PRJNA956287
W37-SH-RL	W37-SH-DL	20221023	Shanghai	Chongmingdao	Seawater		121.981	31.5226	PRJNA956286	PRJNA956287
W38-SH-RL	W38-SH-DL	20221023	Shanghai	Chongmingdao	Seawater		121.977	31.5216	PRJNA956286	PRJNA956287
2201SPSS-A101RL	2201SPSS-A101DL	20220210	Antarctica	-	Sediment	1716	-130.002	-72.9872	PRJNA956286	PRJNA956287
2201SPSS-A1100RL	2201SPSS-A1100DL	20220205	Antarctica	-	Sediment	772.91	-112.353	-73.9433	PRJNA956286	PRJNA956287
2201SPSS-A1103RL	2201SPSS-A1103DL	20220206	Antarctica	-	Sediment	576.57	-116.594	-72.4778	PRJNA956286	PRJNA956287
2201SPSS-A202RL	2201SPSS-A202DL	20220207	Antarctica	-	Sediment	457.29	-124.348	-72.75	PRJNA956286	PRJNA956287
2201SPSS-R102RL	2201SPSS-R102DL	20220120	Antarctica	-	Sediment	882.05	165.028	-74.9883	PRJNA956286	PRJNA956287
2201SPSS-R103RL	2201SPSS-R103DL	20220120	Antarctica	-	Sediment	1035.2	165.949	-75.0031	PRJNA956286	PRJNA956287
2201SPSS-R105RL	2201SPSS-R105DL	20220120	Antarctica	-	Sediment	330.9	170.479	-74.9847	PRJNA956286	PRJNA956287
2201SPSS-RAXZ1RL	2201SPSS-RAXZ1DL	20220127	Antarctica	-	Sediment	827	-138.873	-74.9381	PRJNA956286	PRJNA956287
2201SPSS-RAXZ2RL	2201SPSS-RAXZ2DL	20220130	Antarctica	-	Sediment	200	-136.88	-74.9419	PRJNA956286	PRJNA956287
