## Supplemental Table 5 for "Using artificial intelligence to document the hidden RNA virosphere"

### Sheet: Table S5
Table S5. Viral supergroups identified in 50 collected samples were confirmed through DNA read mapping and RT-PCR, related to Figure 4.
Supergroup_ID	Supergroup_Name	Supergroup_Group	Verified by DNA reads mapping	Verified by RT-PCT
Supergroup001	Astro-Poty	Known (defined by ICTV)	yes	yes
Supergroup002	Birna-Permutotetra	Known (defined by ICTV)	yes	-
Supergroup003	Bunya-Arena	Known (defined by ICTV)	yes	yes
Supergroup004	Cysto	Known (defined by ICTV)	yes	-
Supergroup005	Flavi	Known (defined by ICTV)	yes	-
Supergroup006	Hepe-Virga	Known (defined by ICTV)	yes	-
Supergroup007	Hypo	Known (defined by ICTV)	yes	-
Supergroup008	Luteo-Sobemo	Known (defined by ICTV)	yes	-
Supergroup009	Mono-Chu	Known (defined by ICTV)	yes	-
Supergroup010	Quenyavirus	Known (defined by ICTV)	yes	-
Supergroup011	Narna-Levi	Known (defined by ICTV)	yes	-
Supergroup012	Nido	Known (defined by ICTV)	yes	-
Supergroup013	Orthomyxo	Known (defined by ICTV)	yes	-
Supergroup014	Partiti-Picobirna	Known (defined by ICTV)	yes	-
Supergroup015	Picorna	Known (defined by ICTV)	yes	-
Supergroup016	Qin-Yue	Known (defined by ICTV)	yes	-
Supergroup017	Reo	Known (defined by ICTV)	yes	-
Supergroup018	Tombus-Noda	Known (defined by ICTV)	yes	-
Supergroup019	Toti	Known (defined by ICTV)	yes	-
Supergroup020	Weivirus	Known (defined by ICTV)	yes	-
Supergroup021	Yanvirus	Known (defined by ICTV)	yes	-
Supergroup022	Supergroup022	Unclassified by ICTV	yes	yes
Supergroup024	Supergroup024	Unclassified by ICTV	yes	-
Supergroup026	Supergroup026	Unclassified by ICTV	yes	-
Supergroup028	Supergroup028	Unclassified by ICTV	yes	-
Supergroup029	Supergroup029	Unclassified by ICTV	yes	-
Supergroup030	Supergroup030	Unclassified by ICTV	yes	-
Supergroup031	Supergroup031	Unclassified by ICTV	yes	yes
Supergroup032	Supergroup032	Unclassified by ICTV	yes	-
Supergroup033	Supergroup033	Unclassified by ICTV	yes	-
Supergroup034	Supergroup034	Unclassified by ICTV	yes	-
Supergroup035	Supergroup035	Unclassified by ICTV	yes	yes
Supergroup036	Supergroup036	Unclassified by ICTV	-	-
Supergroup037	Supergroup037	Unclassified by ICTV	yes	-
Supergroup038	Supergroup038	Unclassified by ICTV	yes	-
Supergroup039	Supergroup039	Unclassified by ICTV	yes	-
Supergroup041	Supergroup041	Unclassified by ICTV	yes	-
Supergroup044	Supergroup044	Unclassified by ICTV	yes	-
Supergroup046	Supergroup046	Unclassified by ICTV	yes	yes
Supergroup047	Supergroup047	Unclassified by ICTV	yes	-
Supergroup048	Supergroup048	Unclassified by ICTV	yes	yes
Supergroup049	Supergroup049	Unclassified by ICTV	yes	-
Supergroup050	Supergroup050	Unclassified by ICTV	yes	-
Supergroup051	Supergroup051	Unclassified by ICTV	yes	-
Supergroup052	Supergroup052	Unclassified by ICTV	yes	-
Supergroup053	Supergroup053	Unclassified by ICTV	yes	-
Supergroup054	Supergroup054	Unclassified by ICTV	yes	-
Supergroup055	Supergroup055	Unclassified by ICTV	yes	yes
Supergroup056	Supergroup056	Unclassified by ICTV	yes	-
Supergroup057	Supergroup057	Unclassified by ICTV	-	-
Supergroup058	Supergroup058	Unclassified by ICTV	yes	-
Supergroup060	Supergroup060	Unclassified by ICTV	-	-
Supergroup061	Supergroup061	Unclassified by ICTV	yes	-
Supergroup062	Supergroup062	Unclassified by ICTV	yes	-
Supergroup063	Supergroup063	Unclassified by ICTV	yes	-
Supergroup064	Supergroup064	Unclassified by ICTV	yes	-
Supergroup065	Supergroup065	Unclassified by ICTV	-	-
Supergroup066	Supergroup066	Unclassified by ICTV	yes	-
Supergroup067	Supergroup067	Unclassified by ICTV	yes	-
Supergroup068	Supergroup068	Unclassified by ICTV	-	-
Supergroup069	Supergroup069	Unclassified by ICTV	-	-
Supergroup070	Supergroup070	Unclassified by ICTV	yes	-
Supergroup071	Supergroup071	Unclassified by ICTV	-	-
Supergroup072	Supergroup072	Unclassified by ICTV	-	-
Supergroup074	Supergroup074	Unclassified by ICTV	yes	yes
Supergroup076	Supergroup076	Unclassified by ICTV	yes	-
Supergroup077	Supergroup077	Unclassified by ICTV	yes	-
Supergroup078	Supergroup078	Unclassified by ICTV	yes	-
Supergroup080	Supergroup080	Unclassified by ICTV	-	-
Supergroup081	Supergroup081	Unclassified by ICTV	yes	-
Supergroup083	Supergroup083	Unclassified by ICTV	yes	-
Supergroup084	Supergroup084	Unclassified by ICTV	-	-
Supergroup085	Supergroup085	Unclassified by ICTV	yes	yes
Supergroup086	Supergroup086	Unclassified by ICTV	yes	-
Supergroup087	Supergroup087	Unclassified by ICTV	-	-
Supergroup089	Supergroup089	Unclassified by ICTV	yes	-
Supergroup090	Supergroup090	Unclassified by ICTV	yes	-
Supergroup091	Supergroup091	Unclassified by ICTV	-	-
Supergroup092	Supergroup092	Unclassified by ICTV	-	-
Supergroup096	Supergroup096	Unclassified by ICTV	yes	yes
Supergroup098	Supergroup098	Unclassified by ICTV	yes	-
Supergroup100	Supergroup100	Unclassified by ICTV	-	-
Supergroup101	Supergroup101	Unclassified by ICTV	yes	-
Supergroup103	Supergroup103	Unclassified by ICTV	yes	-
Supergroup104	Supergroup104	Unclassified by ICTV	yes	-
Supergroup105	Supergroup105	Unclassified by ICTV	-	-
Supergroup106	Supergroup106	Unclassified by ICTV	-	-
Supergroup107	Supergroup107	Unclassified by ICTV	yes	-
Supergroup110	Supergroup110	Unclassified by ICTV	-	-
Supergroup111	Supergroup111	Unclassified by ICTV	-	-
Supergroup112	Supergroup112	Unclassified by ICTV	-	-
Supergroup113	Supergroup113	Unclassified by ICTV	yes	-
Supergroup116	Supergroup116	Unclassified by ICTV	-	-
Supergroup122	Supergroup122	Unclassified by ICTV	yes	-
Supergroup123	Supergroup123	Unclassified by ICTV	yes	-
Supergroup124	Supergroup124	Unclassified by ICTV	yes	-
Supergroup126	Supergroup126	Unclassified by ICTV	yes	-
Supergroup127	Supergroup127	Unclassified by ICTV	yes	-
Supergroup128	Supergroup128	Unclassified by ICTV	yes	-
Supergroup130	Supergroup130	Unclassified by ICTV	yes	-
Supergroup131	Supergroup131	Unclassified by ICTV	yes	-
Supergroup134	Supergroup134	Unclassified by ICTV	-	-
Supergroup135	Supergroup135	Unclassified by ICTV	yes	-
Supergroup138	Supergroup138	Unclassified by ICTV	yes	-
Supergroup140	Supergroup140	Unclassified by ICTV	yes	yes
Supergroup143	Supergroup143	Unclassified by ICTV	yes	-
Supergroup144	Supergroup144	Unclassified by ICTV	yes	-
Supergroup145	Supergroup145	Unclassified by ICTV	-	-
Supergroup149	Supergroup149	Unclassified by ICTV	-	-
Supergroup152	Supergroup152	Unclassified by ICTV	-	-
Supergroup156	Supergroup156	Unclassified by ICTV	yes	-
Supergroup158	Supergroup158	Unclassified by ICTV	yes	-
Supergroup161	Supergroup161	Unclassified by ICTV	-	-
Supergroup162	Supergroup162	Unclassified by ICTV	yes	-
Supergroup163	Supergroup163	Unclassified by ICTV	yes	-
Supergroup168	Supergroup168	Unclassified by ICTV	-	-
Supergroup169	Supergroup169	Unclassified by ICTV	yes	-
Supergroup171	Supergroup171	Unclassified by ICTV	-	-
Supergroup179	Supergroup179	Unclassified by ICTV	-	-
Supergroup180	Supergroup180	Unclassified by ICTV	-	-
Supergroup023	Supergroup023	New discoveries from this study	yes	-
Supergroup025	Supergroup025	New discoveries from this study	yes	-
Supergroup027	Supergroup027	New discoveries from this study	yes	-
Supergroup040	Supergroup040	New discoveries from this study	-	-
Supergroup042	Supergroup042	New discoveries from this study	yes	-
Supergroup043	Supergroup043	New discoveries from this study	yes	-
Supergroup045	Supergroup045	New discoveries from this study	yes	-
Supergroup059	Supergroup059	New discoveries from this study	yes	-
Supergroup073	Supergroup073	New discoveries from this study	-	-
Supergroup075	Supergroup075	New discoveries from this study	-	-
Supergroup079	Supergroup079	New discoveries from this study	yes	-
Supergroup082	Supergroup082	New discoveries from this study	-	-
Supergroup088	Supergroup088	New discoveries from this study	yes	-
Supergroup093	Supergroup093	New discoveries from this study	-	-
Supergroup094	Supergroup094	New discoveries from this study	-	-
Supergroup095	Supergroup095	New discoveries from this study	-	-
Supergroup099	Supergroup099	New discoveries from this study	-	-
Supergroup102	Supergroup102	New discoveries from this study	yes	-
Supergroup108	Supergroup108	New discoveries from this study	yes	-
Supergroup109	Supergroup109	New discoveries from this study	-	-
Supergroup114	Supergroup114	New discoveries from this study	-	-
Supergroup115	Supergroup115	New discoveries from this study	-	-
Supergroup117	Supergroup117	New discoveries from this study	-	-
Supergroup118	Supergroup118	New discoveries from this study	-	-
Supergroup119	Supergroup119	New discoveries from this study	-	-
Supergroup120	Supergroup120	New discoveries from this study	-	-
Supergroup121	Supergroup121	New discoveries from this study	yes	yes
Supergroup125	Supergroup125	New discoveries from this study	-	-
Supergroup129	Supergroup129	New discoveries from this study	-	-
Supergroup132	Supergroup132	New discoveries from this study	-	-
Supergroup136	Supergroup136	New discoveries from this study	yes	-
Supergroup137	Supergroup137	New discoveries from this study	yes	-
Supergroup139	Supergroup139	New discoveries from this study	yes	-
Supergroup141	Supergroup141	New discoveries from this study	-	-
Supergroup142	Supergroup142	New discoveries from this study	yes	-
Supergroup146	Supergroup146	New discoveries from this study	-	-
Supergroup148	Supergroup148	New discoveries from this study	-	-
Supergroup150	Supergroup150	New discoveries from this study	-	-
Supergroup160	Supergroup160	New discoveries from this study	-	-
Supergroup164	Supergroup164	New discoveries from this study	-	-
Supergroup165	Supergroup165	New discoveries from this study	yes	-
Supergroup166	Supergroup166	New discoveries from this study	-	-
Supergroup167	Supergroup167	New discoveries from this study	yes	-
Supergroup170	Supergroup170	New discoveries from this study	-	-
Supergroup172	Supergroup172	New discoveries from this study	yes	yes
Supergroup173	Supergroup173	New discoveries from this study	-	-
Supergroup174	Supergroup174	New discoveries from this study	-	-
Supergroup175	Supergroup175	New discoveries from this study	-	-
Supergroup176	Supergroup176	New discoveries from this study	-	-
Supergroup177	Supergroup177	New discoveries from this study	yes	yes
Supergroup178	Supergroup178	New discoveries from this study	-	-
Supergroup181	Supergroup181	New discoveries from this study	-	-
Supergroup182	Supergroup182	New discoveries from this study	yes	-
Supergroup183	Supergroup183	New discoveries from this study	yes	-
Supergroup184	Supergroup184	New discoveries from this study	yes	yes
Supergroup187	Supergroup187	New discoveries from this study	yes	yes
Supergroup189	Supergroup189	New discoveries from this study	-	-
Supergroup190	Supergroup190	New discoveries from this study	-	-
Supergroup191	Supergroup191	New discoveries from this study	-	-
Supergroup193	Supergroup193	New discoveries from this study	-	-
