## Supplemental Table 6 for "Using artificial intelligence to document the hidden RNA virosphere"

### Sheet: Table S6
Table S6. Size information (the number of dedup-contigs) of all viral supergroups, related to Figure 5.
Supergroup_ID	Supergroup_Name	Supergroup_Group	Sequence level				Viral spcies level
			Num_Seqs	Contig_MinLen	Contig_AvgLen	Contig_MaxLen	Num_Seqs	Contig_MinLen	Contig_AvgLen	Contig_MaxLen
Supergroup001	Astro-Poty	Known (defined by ICTV)	8302	900	3614.1	11318	3134	901	3612.4	11316
Supergroup002	Birna-Permutotetra	Known (defined by ICTV)	1838	901	2584.4	7034	873	901	2504.3	7034
Supergroup003	Bunya-Arena	Known (defined by ICTV)	6149	900	3615.6	21333	2629	900	3449	21333
Supergroup004	Cysto	Known (defined by ICTV)	1337	902	4160.3	14098	535	903	3845.4	14098
Supergroup005	Flavi	Known (defined by ICTV)	309	913	4617.3	32185	133	916	3637.6	32185
Supergroup006	Hepe-Virga	Known (defined by ICTV)	10623	900	3657.1	22878	3091	900	3421.5	20655
Supergroup007	Hypo	Known (defined by ICTV)	1833	901	4178.3	22071	563	901	4319.5	22071
Supergroup008	Luteo-Sobemo	Known (defined by ICTV)	9473	900	3331.9	9026	3261	902	3147.4	8785
Supergroup009	Mono-Chu	Known (defined by ICTV)	2027	902	4469.6	19787	692	902	5024.7	19776
Supergroup010	Quenyavirus	Known (defined by ICTV)	560	902	1727.4	2389	156	902	1739.1	2280
Supergroup011	Narna-Levi	Known (defined by ICTV)	185449	900	2389.7	7532	58063	900	2312.6	7529
Supergroup012	Nido	Known (defined by ICTV)	89	907	6374.7	47250	45	973	7794.4	47250
Supergroup013	Orthomyxo	Known (defined by ICTV)	36	909	1728.6	2499	32	943	1764.9	2499
Supergroup014	Partiti-Picobirna	Known (defined by ICTV)	26788	900	1648.4	10139	9279	900	1632	10139
Supergroup015	Picorna	Known (defined by ICTV)	84049	900	4631.5	13723	19970	900	4617.2	13723
Supergroup016	Qin-Yue	Known (defined by ICTV)	2252	900	2572.6	8580	884	902	2569.3	8580
Supergroup017	Reo	Known (defined by ICTV)	944	903	2760.7	7441	343	909	2860.6	7441
Supergroup018	Tombus-Noda	Known (defined by ICTV)	46615	900	2902.6	13673	15520	900	2755.5	11770
Supergroup019	Toti	Known (defined by ICTV)	9633	900	2856.6	13118	4192	900	2719.8	13118
Supergroup020	Weivirus	Known (defined by ICTV)	3155	900	2844.7	8949	868	901	2897.2	8861
Supergroup021	Yanvirus	Known (defined by ICTV)	18918	900	2900	30151	6760	901	2947.6	30151
Supergroup022	Supergroup022	Unclassified by ICTV	25174	900	2401.4	9045	7283	900	2421.6	8557
Supergroup024	Supergroup024	Unclassified by ICTV	10174	900	2010.3	4811	3303	900	2006.6	4278
Supergroup026	Supergroup026	Unclassified by ICTV	7210	900	1955.3	15849	2535	901	1951	15849
Supergroup028	Supergroup028	Unclassified by ICTV	319	902	3310.9	6335	101	904	3129.8	6213
Supergroup029	Supergroup029	Unclassified by ICTV	830	906	1789	2792	173	908	1864.2	2792
Supergroup030	Supergroup030	Unclassified by ICTV	588	901	3107.3	8616	141	901	3493.3	8158
Supergroup031	Supergroup031	Unclassified by ICTV	7900	901	3313.3	9777	2421	901	3139	9361
Supergroup032	Supergroup032	Unclassified by ICTV	511	902	3009	7564	186	906	2946.8	7564
Supergroup033	Supergroup033	Unclassified by ICTV	552	903	1432.5	2391	218	908	1499.7	2391
Supergroup034	Supergroup034	Unclassified by ICTV	568	903	2230.4	7542	173	908	2427.6	7542
Supergroup035	Supergroup035	Unclassified by ICTV	397	904	1783.7	3349	141	910	1731.9	3202
Supergroup036	Supergroup036	Unclassified by ICTV	509	904	3756.3	8912	187	904	3388.8	8867
Supergroup037	Supergroup037	Unclassified by ICTV	3877	900	3307.1	9444	1575	900	3255.2	9266
Supergroup038	Supergroup038	Unclassified by ICTV	2169	900	1980	4124	677	902	1845.7	4034
Supergroup039	Supergroup039	Unclassified by ICTV	658	902	2073.9	5375	188	902	2094.6	5375
Supergroup041	Supergroup041	Unclassified by ICTV	1947	901	2455.6	7156	1102	901	2352.8	7156
Supergroup044	Supergroup044	Unclassified by ICTV	1366	901	3998.7	16373	579	917	4009.6	15433
Supergroup046	Supergroup046	Unclassified by ICTV	62	907	3887.5	6626	28	907	3725.2	6626
Supergroup047	Supergroup047	Unclassified by ICTV	103	933	4797.9	11672	4	1916	5324.3	9069
Supergroup048	Supergroup048	Unclassified by ICTV	1954	901	2843.9	7497	630	901	2559.9	5306
Supergroup049	Supergroup049	Unclassified by ICTV	256	903	1629.2	2694	185	903	1657.3	2694
Supergroup050	Supergroup050	Unclassified by ICTV	125	907	2795.3	11809	51	932	3007.5	11694
Supergroup051	Supergroup051	Unclassified by ICTV	856	902	3241.9	12906	326	903	3285.5	12906
Supergroup052	Supergroup052	Unclassified by ICTV	265	907	4051.5	10752	93	938	3943.6	10752
Supergroup053	Supergroup053	Unclassified by ICTV	1077	905	3866.5	10311	466	905	3711.5	10153
Supergroup054	Supergroup054	Unclassified by ICTV	170	900	3011.9	15979	107	900	2956.4	15979
Supergroup055	Supergroup055	Unclassified by ICTV	3123	900	1684.7	4849	978	902	1751.4	4849
Supergroup056	Supergroup056	Unclassified by ICTV	422	900	3369.5	8616	118	901	3278.9	8616
Supergroup057	Supergroup057	Unclassified by ICTV	203	901	3505.2	5886	49	946	3819.4	5886
Supergroup058	Supergroup058	Unclassified by ICTV	123	910	1563.6	2517	86	916	1597.8	2517
Supergroup060	Supergroup060	Unclassified by ICTV	274	902	2413.4	7176	129	909	2210	7176
Supergroup061	Supergroup061	Unclassified by ICTV	284	904	2933	9761	149	904	2665.9	9761
Supergroup062	Supergroup062	Unclassified by ICTV	123	909	3651.7	8685	49	978	3632.6	8572
Supergroup063	Supergroup063	Unclassified by ICTV	135	930	3184.9	6580	52	1011	3169.1	6580
Supergroup064	Supergroup064	Unclassified by ICTV	1022	903	3222.2	8975	240	906	2949	8080
Supergroup065	Supergroup065	Unclassified by ICTV	50	970	3875.2	6418	13	979	3427.2	6122
Supergroup066	Supergroup066	Unclassified by ICTV	1132	901	2313.5	7631	422	901	2443.9	7631
Supergroup067	Supergroup067	Unclassified by ICTV	133	903	2710	9840	70	932	2732.8	9774
Supergroup068	Supergroup068	Unclassified by ICTV	98	922	2174.6	9642	46	922	1887.9	7736
Supergroup069	Supergroup069	Unclassified by ICTV	187	907	1862.6	3773	62	909	1931.2	3773
Supergroup070	Supergroup070	Unclassified by ICTV	160	906	1797	6137	109	912	1832.4	6114
Supergroup071	Supergroup071	Unclassified by ICTV	68	905	3051.4	10090	26	919	2724.5	9023
Supergroup072	Supergroup072	Unclassified by ICTV	56	914	2662.7	4532	34	914	2481	4532
Supergroup074	Supergroup074	Unclassified by ICTV	67	1005	1779.4	2741	8	1197	1707	2296
Supergroup076	Supergroup076	Unclassified by ICTV	51	909	4027.8	9940	7	1209	3731.1	9742
Supergroup077	Supergroup077	Unclassified by ICTV	260	934	4826.5	11884	117	934	3852.8	11884
Supergroup078	Supergroup078	Unclassified by ICTV	53	956	3605.8	4985	10	1179	2693.7	4941
Supergroup080	Supergroup080	Unclassified by ICTV	72	902	1404.2	2975	20	903	1483.6	2975
Supergroup081	Supergroup081	Unclassified by ICTV	88	926	3803	8959	22	926	3790	8959
Supergroup083	Supergroup083	Unclassified by ICTV	41	992	4163.3	5795	6	1052	2606	5795
Supergroup084	Supergroup084	Unclassified by ICTV	31	947	2677	5847	11	1033	2227.6	5810
Supergroup085	Supergroup085	Unclassified by ICTV	51	939	3083.7	8378	25	939	3593.2	8365
Supergroup086	Supergroup086	Unclassified by ICTV	96	916	3054.9	5318	59	916	3099.4	5318
Supergroup087	Supergroup087	Unclassified by ICTV	67	916	1898.3	2740	22	976	2063	2611
Supergroup089	Supergroup089	Unclassified by ICTV	530	901	2744.7	9371	181	901	2589.2	9371
Supergroup090	Supergroup090	Unclassified by ICTV	103	917	4003.3	10459	39	917	3614.5	10404
Supergroup091	Supergroup091	Unclassified by ICTV	51	921	5078.1	7417	7	921	3916.7	7356
Supergroup092	Supergroup092	Unclassified by ICTV	81	916	5511	12354	35	922	4881.1	12354
Supergroup096	Supergroup096	Unclassified by ICTV	45	911	2825.2	8017	4	1484	3211	5720
Supergroup098	Supergroup098	Unclassified by ICTV	145	908	2390.7	10169	79	908	2627.3	10169
Supergroup100	Supergroup100	Unclassified by ICTV	58	917	3725.5	7568	15	1292	3916.3	7559
Supergroup101	Supergroup101	Unclassified by ICTV	56	998	3659.6	7258	25	1136	3704.1	7258
Supergroup103	Supergroup103	Unclassified by ICTV	28	968	2159.6	4149	9	993	2986.8	4149
Supergroup104	Supergroup104	Unclassified by ICTV	134	904	2961.7	6146	59	904	2676.7	5163
Supergroup105	Supergroup105	Unclassified by ICTV	125	909	4007.4	8634	30	916	4136.3	8634
Supergroup106	Supergroup106	Unclassified by ICTV	14	1038	3993.1	6606	8	1038	3441.5	6606
Supergroup107	Supergroup107	Unclassified by ICTV	243	905	3393.7	8771	98	935	3022	8771
Supergroup110	Supergroup110	Unclassified by ICTV	208	908	2062.3	4023	99	909	2107.1	4023
Supergroup111	Supergroup111	Unclassified by ICTV	958	900	1845.9	3412	309	900	1686.3	3293
Supergroup112	Supergroup112	Unclassified by ICTV	29	1060	2316.6	5162	3	1279	1789.7	2269
Supergroup113	Supergroup113	Unclassified by ICTV	21	908	6527.8	11571	6	1172	5014.3	11476
Supergroup116	Supergroup116	Unclassified by ICTV	31	970	3482.5	5207	4	3031	4565	5103
Supergroup122	Supergroup122	Unclassified by ICTV	19	1209	2893.1	6114	2	2771	3254	3737
Supergroup123	Supergroup123	Unclassified by ICTV	137	906	2354.2	12079	76	906	2461.4	12079
Supergroup124	Supergroup124	Unclassified by ICTV	137	906	4296.8	9333	49	1008	3573.8	9217
Supergroup126	Supergroup126	Unclassified by ICTV	18	984	3558.1	5986	4	1824	3885	5844
Supergroup127	Supergroup127	Unclassified by ICTV	24	1509	5062.1	6168	4	1509	4281.8	6147
Supergroup128	Supergroup128	Unclassified by ICTV	29	908	6111	9364	9	908	4891.1	8944
Supergroup130	Supergroup130	Unclassified by ICTV	76	923	2834.4	5612	53	923	3029.7	5612
Supergroup131	Supergroup131	Unclassified by ICTV	51	917	1716.6	2629	17	959	1686.6	2610
Supergroup134	Supergroup134	Unclassified by ICTV	37	925	3481.8	8038	22	973	3546.8	7052
Supergroup135	Supergroup135	Unclassified by ICTV	13	922	2232.3	4454	6	1199	2298.5	4454
Supergroup138	Supergroup138	Unclassified by ICTV	33	905	2499	9934	19	905	2495.2	8058
Supergroup140	Supergroup140	Unclassified by ICTV	26	904	2615	6507	10	1136	3770.6	6507
Supergroup143	Supergroup143	Unclassified by ICTV	21	1017	3001.3	5036	13	1017	2984.5	5036
Supergroup144	Supergroup144	Unclassified by ICTV	56	923	2568.7	11311	35	923	2311.7	7152
Supergroup145	Supergroup145	Unclassified by ICTV	15	962	2688.9	4123	4	1437	3236	4123
Supergroup149	Supergroup149	Unclassified by ICTV	17	921	1891.9	4177	7	1038	1867	3325
Supergroup152	Supergroup152	Unclassified by ICTV	18	1166	3316.4	5644	8	1166	3644.3	5644
Supergroup156	Supergroup156	Unclassified by ICTV	16	1422	2863.4	4094	7	1495	2450.3	3580
Supergroup158	Supergroup158	Unclassified by ICTV	35	981	3678	7552	21	981	3425.5	7552
Supergroup161	Supergroup161	Unclassified by ICTV	11	928	1898.3	3562	2	1870	1972	2074
Supergroup162	Supergroup162	Unclassified by ICTV	11	917	2833.2	5965	5	928	3441.6	5965
Supergroup163	Supergroup163	Unclassified by ICTV	11	1055	2724.5	4636	6	1256	2804.3	4636
Supergroup168	Supergroup168	Unclassified by ICTV	39	1083	2671.9	4013	2	1780	1986	2192
Supergroup169	Supergroup169	Unclassified by ICTV	45	969	2910	7080	10	1060	3266.9	7005
Supergroup171	Supergroup171	Unclassified by ICTV	28	922	2475.4	7713	12	922	2455.2	7713
Supergroup179	Supergroup179	Unclassified by ICTV	25	1001	2324.6	7671	5	1113	1740.6	2987
Supergroup180	Supergroup180	Unclassified by ICTV	14	940	1941.7	2453	11	940	2038.2	2453
Supergroup023	Supergroup023	New discoveries from this study	3521	901	3009.2	6520	1232	903	2919.8	6520
Supergroup025	Supergroup025	New discoveries from this study	1479	900	2731.2	8557	466	900	2487.8	8557
Supergroup027	Supergroup027	New discoveries from this study	1565	901	1769.2	2696	475	901	1732.4	2696
Supergroup040	Supergroup040	New discoveries from this study	549	905	1708.1	2934	131	905	1789.5	2925
Supergroup042	Supergroup042	New discoveries from this study	178	907	1944.3	6099	70	915	2059.5	6099
Supergroup043	Supergroup043	New discoveries from this study	229	902	3396.7	8091	22	1038	3627.1	6862
Supergroup045	Supergroup045	New discoveries from this study	551	902	2228.5	5096	235	902	2126.8	5096
Supergroup059	Supergroup059	New discoveries from this study	104	901	2135.4	3726	31	940	2098.5	3726
Supergroup073	Supergroup073	New discoveries from this study	106	938	2069.4	2698	37	956	1985.4	2677
Supergroup075	Supergroup075	New discoveries from this study	119	917	3335.1	7767	55	947	3528.9	7748
Supergroup079	Supergroup079	New discoveries from this study	26	902	3667.2	7613	7	973	3910.7	7613
Supergroup082	Supergroup082	New discoveries from this study	62	930	3245.9	7210	32	967	3470.3	7210
Supergroup088	Supergroup088	New discoveries from this study	68	912	3288.4	7136	6	1241	2893.5	5643
Supergroup093	Supergroup093	New discoveries from this study	1020	901	1674.8	3699	289	904	1594	3699
Supergroup094	Supergroup094	New discoveries from this study	112	937	1966.5	3862	44	937	1849.7	3684
Supergroup095	Supergroup095	New discoveries from this study	63	956	2692.6	6857	35	956	2880.6	6857
Supergroup099	Supergroup099	New discoveries from this study	52	901	1850.7	3192	32	901	1852.3	3192
Supergroup102	Supergroup102	New discoveries from this study	137	939	2575.9	5875	97	939	2590.4	5875
Supergroup108	Supergroup108	New discoveries from this study	38	924	2038	4276	14	924	2026.6	2775
Supergroup109	Supergroup109	New discoveries from this study	84	902	2560.3	6054	52	902	2518.7	6054
Supergroup114	Supergroup114	New discoveries from this study	83	903	1893.9	3777	69	903	1765.9	3777
Supergroup115	Supergroup115	New discoveries from this study	17	976	1953.8	3650	15	976	1897.9	3637
Supergroup117	Supergroup117	New discoveries from this study	26	919	1907.8	2805	16	919	2015.4	2805
Supergroup118	Supergroup118	New discoveries from this study	26	937	3382.4	6601	3	1476	3695.7	6569
Supergroup119	Supergroup119	New discoveries from this study	16	953	4436.1	7650	2	2784	5217	7650
Supergroup120	Supergroup120	New discoveries from this study	17	924	2078.8	5327	2	3423	3479	3535
Supergroup121	Supergroup121	New discoveries from this study	23	1068	2393.2	5113	10	1156	2617	5113
Supergroup125	Supergroup125	New discoveries from this study	36	909	1455	2625	8	936	1652.1	2625
Supergroup129	Supergroup129	New discoveries from this study	25	916	2311.4	4495	18	916	2255.9	4495
Supergroup132	Supergroup132	New discoveries from this study	12	1057	4110.7	8445	7	1057	4414.9	8443
Supergroup136	Supergroup136	New discoveries from this study	40	915	2261.3	4983	12	915	1929.8	3747
Supergroup137	Supergroup137	New discoveries from this study	10	1007	5376.4	12283	3	2681	4653	8306
Supergroup139	Supergroup139	New discoveries from this study	24	931	1395.4	2871	16	972	1557.4	2871
Supergroup141	Supergroup141	New discoveries from this study	27	904	2577.5	5136	22	904	2773.3	5136
Supergroup142	Supergroup142	New discoveries from this study	14	1038	3641	5793	9	1038	3649.9	5793
Supergroup146	Supergroup146	New discoveries from this study	11	901	1641.6	2634	7	965	1777.4	2634
Supergroup148	Supergroup148	New discoveries from this study	17	926	2136.7	5281	2	1432	2490	3548
Supergroup150	Supergroup150	New discoveries from this study	12	933	2949.2	6129	4	2408	4096.3	5597
Supergroup160	Supergroup160	New discoveries from this study	16	949	3369	5533	10	1319	3666.5	5533
Supergroup164	Supergroup164	New discoveries from this study	12	938	1696	2965	8	1212	1960.6	2965
Supergroup165	Supergroup165	New discoveries from this study	15	1190	3509.1	5281	4	2515	4210.5	5232
Supergroup166	Supergroup166	New discoveries from this study	11	921	6187.4	12406	5	921	3703.8	8890
Supergroup167	Supergroup167	New discoveries from this study	56	999	2722.4	5153	27	999	2183.9	5025
Supergroup170	Supergroup170	New discoveries from this study	31	2500	8161.6	8677	2	2574	5553	8532
Supergroup172	Supergroup172	New discoveries from this study	26	984	4645.3	9971	2	6231	6385	6539
Supergroup173	Supergroup173	New discoveries from this study	16	1383	4741.8	7351	5	3688	5992	7351
Supergroup174	Supergroup174	New discoveries from this study	18	903	4990.7	7168	2	5021	6091.5	7162
Supergroup175	Supergroup175	New discoveries from this study	17	914	1811.8	3883	9	921	1321	3195
Supergroup176	Supergroup176	New discoveries from this study	10	1175	3912.3	7360	2	7293	7326.5	7360
Supergroup177	Supergroup177	New discoveries from this study	11	1200	4202.5	6544	6	2427	5191.2	6544
Supergroup178	Supergroup178	New discoveries from this study	10	1101	2611.9	5908	5	1107	2795.6	5900
Supergroup181	Supergroup181	New discoveries from this study	12	1555	4861.8	7807	3	3552	5831.3	7740
Supergroup182	Supergroup182	New discoveries from this study	11	1629	3633.2	4849	3	1629	2493.7	3844
Supergroup183	Supergroup183	New discoveries from this study	13	1081	5008.2	9348	8	1081	5665.3	9348
Supergroup184	Supergroup184	New discoveries from this study	12	1508	2399.5	3214	7	1508	2440.4	3012
Supergroup187	Supergroup187	New discoveries from this study	10	953	1628	2215	7	953	1512.3	2149
Supergroup189	Supergroup189	New discoveries from this study	10	907	1628.8	3432	2	983	1548.5	2114
Supergroup190	Supergroup190	New discoveries from this study	10	900	1389.4	2440	4	1251	1579.8	2294
Supergroup191	Supergroup191	New discoveries from this study	10	959	1968.2	2435	3	1409	1922.3	2245
Supergroup193	Supergroup193	New discoveries from this study	10	1087	1356.1	1860	4	1139	1541	1860
